# Hybridization dynamics and extensive introgression in the *Daphnia longispina* species complex: new insights from a high-quality *Daphnia galeata* reference genome

**DOI:** 10.1101/2021.02.01.429177

**Authors:** Jana Nickel, Tilman Schell, Tania Holtzem, Anne Thielsch, Stuart R. Dennis, Birgit C. Schlick-Steiner, Florian M. Steiner, Markus Möst, Markus Pfenninger, Klaus Schwenk, Mathilde Cordellier

## Abstract

Hybridization and introgression are recognized as an important source of variation that influence adaptive processes; both phenomena are frequent in the genus *Daphnia,* a keystone zooplankton taxon in freshwater ecosystems that comprises several species complexes. To investigate genome-wide consequences of introgression between species, we provide here the first high-quality genome assembly for a member of the *Daphnia longispina* species complex, *Daphnia galeata*. We further re-sequenced 49 whole genomes of three species of the complex and their interspecific hybrids both from genotypes sampled in the water column and from single resting eggs extracted from sediment cores. Populations from habitats with diverse ecological conditions offered an opportunity to study the dynamics of hybridization linked to ecological changes and revealed a high prevalence of hybrids. Using phylogenetic and population genomic approaches, we provide first insights into the intra- and interspecific genome-wide variability in this species complex and identify regions of high divergence. Finally, we assess the length of ancestry tracts in hybrids to characterize introgression patterns across the genome. Our analyses uncover a complex history of hybridization and introgression reflecting multiple generations of hybridization and backcrossing in the *Daphnia longispina* species complex. Overall, this study and the new resources presented here pave the way for a better understanding of ancient and contemporary gene flow in the species complex and facilitate future studies on resting egg banks accumulating in lake sediment.
