## Supplementary Tables for "Hybridization dynamics and extensive introgression in the *Daphnia longispina* species complex: new insights from a high-quality *Daphnia galeata* reference genome"

### Sheet: Legends
Table S1: Comparison of Daphnia galeata genome assembly with 4 other genome assemblies for Daphnia pulex and Daphnia magna. Overview obtained with Quast.
Table S2: Overview of the individuals included in the study - Sampled as: genotypes sampled as “egg” originate from ephippia isolated from sediment cores and were hatched in the lab or genotyped directly. Origin: culture – this genotype was maintained in the lab and raised in bulk before DNA extraction; WGA egg – DNA was prepared through Whole Genome Amplification on single resting eggs. Numbers …
Table S3: Sequencing results for resequencing samples, including number of raw reads, number of reads after trimming, mapping success, and mean read depth
Table S4: Limnological data of sampled lakes
Table S5: Mitochondrial genome assembly summary
Table S6: Summary table of the protein coding (PCG) and ribosomal RNA (rRNA) gene matrix
Table S7: Data derived from ancestry painting analysis and based on the 95,302 fixed sites inferred from analyzing parental species genotypes, for EIC and DOB genotypes inferred as non-admixed. Maternal species attribution is based on mitochondrial phylogeny, hybrid attribution is based on the ADMIXTURE plot.

### Sheet: Table S1
Assembly accession	dgal_ra_scaffold_fasta	GCA_000187875.1	GCA_900092285.2	GCA_003990815.1	GCA_001632505.1
Species	Daphnia galeata	Daphnia pulex	Daphnia pulex	Daphnia magna	Daphnia magna
Strain	M5	TCO	PA42	SK	Xinb3
# scaffolds	346	5186	493	4192	13180
# scaffolds (>= 0 bp)	346	5186	493	4192	28801
# scaffolds (>= 1000 bp)	346	5186	493	4192	6576
Largest scaffold	2950711	4193030	7584612	16359456	3718170
Total length	133304630	197206209	189550516	122937721	124519356
Total length (>= 0 bp)	133304630	197206209	189550516	122937721	129543483
Total length (>= 1000 bp)	133304630	197206209	189550516	122937721	119957162
N50	756671	642089	1160003	10124675	417686
N75	386650	136924	532199	8305553	111610
L50	48	75	36	5	56
L75	112	232	95	9	196
GC (%)	38.75	40.76	40.39	40.54	40.67
# N's	120845	38598801	4006006	8297703	23479941
# N's per 100 kbp	90.65	19573	2113.42	6749.52	18856

### Sheet: Table S2
Sample name	Source	Species	Location	Country	Sampled as	AB treatment	Handling	Library prep	Sequencing	Sequencing platform	ENA accession	Grouping PCA	Category ancestry painting	Category Window based popgen	Category Window based popgen reduced
AR_3_06	WGA	unknown	Arendsee	Germany	Egg	no	Hamburg	Novogene	Novogene	Illumina NovaSeq 6000	ERS5080327	AR	not included	cuc	cuc
AR_3_17	WGA	unknown	Arendsee	Germany	Egg	no	Hamburg	Novogene	Novogene	Illumina NovaSeq 6000	ERS5080328	AR	not included	cuc	not included
AR_5_18	WGA	unknown	Arendsee	Germany	Egg	no	Hamburg	Novogene	Novogene	Illumina NovaSeq 6000	ERS5080329	AR	not included	cuc	not included
AR_5_27	WGA	unknown	Arendsee	Germany	Egg	no	Hamburg	Novogene	Novogene	Illumina NovaSeq 6000	ERS5080330	AR	not included	cuc	not included
SE_12_04	WGA	unknown	Selenter See	Germany	Egg	no	Hamburg	Novogene	Novogene	Illumina NovaSeq 6000	ERS5080331	SE	long x gal	not included	not included
SE_01_03	WGA	unknown	Selenter See	Germany	Egg	no	Hamburg	Novogene	Novogene	Illumina NovaSeq 6000	ERS5080332	SE	long x gal	not included	not included
SE_01_04	WGA	unknown	Selenter See	Germany	Egg	no	Hamburg	Novogene	Novogene	Illumina NovaSeq 6000	ERS5080333	SE	long x gal	not included	not included
SE_23_02	WGA	unknown	Selenter See	Germany	Egg	no	Hamburg	Novogene	Novogene	Illumina NovaSeq 6000	ERS5080334	SE	not included	gal	not included
SE_23_03	WGA	unknown	Selenter See	Germany	Egg	no	Hamburg	Novogene	Novogene	Illumina NovaSeq 6000	ERS5080335	SE	cuc x gal	not included	not included
SE_23_04	WGA	unknown	Selenter See	Germany	Egg	no	Hamburg	Novogene	Novogene	Illumina NovaSeq 6000	ERS5080336	SE	cuc x gal	not included	not included
SE_12_05	WGA	unknown	Selenter See	Germany	Egg	no	Hamburg	Novogene	Novogene	Illumina NovaSeq 6000	ERS5080337	SE	not included	gal	gal
SE_12_10	WGA	unknown	Selenter See	Germany	Egg	no	Hamburg	Novogene	Novogene	Illumina NovaSeq 6000	ERS5080338	SE	cuc x gal	not included	not included
Dob_01_12	WGA	unknown	Dobersdorfer See	Germany	Egg	no	Hamburg	NEB	Novogene	Illumina NovaSeq 6000	ERS5080339	DOB	not included	gal	not included
Dob_01_19	WGA	unknown	Dobersdorfer See	Germany	Egg	no	Hamburg	NEB	Novogene	Illumina NovaSeq 6000	ERS5080340	DOB	not included	gal	not included
Dob_01_01	WGA	unknown	Dobersdorfer See	Germany	Egg	no	Hamburg	NEB	Novogene	Illumina NovaSeq 6000	ERS5080341	DOB	not included	gal	gal
Dob_01_02	WGA	unknown	Dobersdorfer See	Germany	Egg	no	Hamburg	NEB	Novogene	Illumina NovaSeq 6000	ERS5080342	DOB	not included	gal	not included
Dob_12_05	WGA	unknown	Dobersdorfer See	Germany	Egg	no	Hamburg	NEB	Novogene	Illumina NovaSeq 6000	ERS5080343	DOB	not included	gal	not included
Dob_12_07	WGA	unknown	Dobersdorfer See	Germany	Egg	no	Hamburg	NEB	Novogene	Illumina NovaSeq 6000	ERS5080344	DOB	not included	gal	not included
Dob_89_11	WGA	unknown	Dobersdorfer See	Germany	Egg	no	Hamburg	NEB	Novogene	Illumina NovaSeq 6000	ERS5080345	DOB	not included	gal	not included
Dob_89_01	WGA	unknown	Dobersdorfer See	Germany	Egg	no	Hamburg	NEB	Novogene	Illumina NovaSeq 6000	ERS5080346	DOB	not included	gal	not included
Dob_89_02	WGA	unknown	Dobersdorfer See	Germany	Egg	no	Hamburg	NEB	Novogene	Illumina NovaSeq 6000	ERS5080347	DOB	not included	gal	not included
Dob_90_06	WGA	unknown	Dobersdorfer See	Germany	Egg	no	Hamburg	NEB	Novogene	Illumina NovaSeq 6000	ERS5080348	DOB	not included	gal	not included
Dob_01_04	WGA	unknown	Dobersdorfer See	Germany	Egg	no	Hamburg	NEB	Novogene	Illumina NovaSeq 6000	ERS5080349	DOB	not included	gal	not included
Dob_12_32	WGA	unknown	Dobersdorfer See	Germany	Egg	no	Hamburg	NEB	Novogene	Illumina NovaSeq 6000	ERS5080350	DOB	not included	gal	not included
EIC_19	Clone, unamplified	unknown	Eichbaumsee	Germany	living (water column)	no	Hamburg	NEB	Novogene	Illumina NovaSeq 6000	ERS5080363	EIC	long x gal	not included	not included
EIC_22	Clone, unamplified	unknown	Eichbaumsee	Germany	living (water column)	no	Hamburg	NEB	Novogene	Illumina NovaSeq 6000	ERS5080351	EIC	long x gal	not included	not included
EIC_3	Clone, unamplified	unknown	Eichbaumsee	Germany	living (water column)	no	Hamburg	NEB	Novogene	Illumina NovaSeq 6000	ERS5080352	EIC	long x gal	not included	not included
EIC_4	Clone, unamplified	unknown	Eichbaumsee	Germany	living (water column)	no	Hamburg	NEB	Novogene	Illumina NovaSeq 6000	ERS5080353	EIC	long x gal	not included	not included
EIC_57	Clone, unamplified	unknown	Eichbaumsee	Germany	living (water column)	no	Hamburg	NEB	Novogene	Illumina NovaSeq 6000	ERS5080354	EIC	long x gal	not included	not included
EIC_13	WGA	unknown	Eichbaumsee	Germany	Egg	no	Hamburg	NEB	Novogene	Illumina NovaSeq 6000	ERS5080355	EIC	not included	long	not included
EIC_14	WGA	unknown	Eichbaumsee	Germany	Egg	no	Hamburg	NEB	Novogene	Illumina NovaSeq 6000	ERS5080356	EIC	not included	long	long
EIC_15	WGA	unknown	Eichbaumsee	Germany	Egg	no	Hamburg	NEB	Novogene	Illumina NovaSeq 6000	ERS5080357	EIC	not included	long	not included
EIC_18	WGA	unknown	Eichbaumsee	Germany	Egg	no	Hamburg	NEB	Novogene	Illumina NovaSeq 6000	ERS5080358	EIC	long x gal	not included	not included
EIC_16	WGA	unknown	Eichbaumsee	Germany	Egg	no	Hamburg	NEB	Novogene	Illumina NovaSeq 6000	ERS5080359	EIC	long x gal	not included	not included
EIC_17	WGA	unknown	Eichbaumsee	Germany	Egg	no	Hamburg	NEB	Novogene	Illumina NovaSeq 6000	ERS5080360	EIC	not included	gal	gal
EIC_11	WGA	unknown	Eichbaumsee	Germany	Egg	no	Hamburg	NEB	Novogene	Illumina NovaSeq 6000	ERS5080361	EIC	long x gal	not included	not included
EIC_12	WGA	unknown	Eichbaumsee	Germany	Egg	no	Hamburg	NEB	Novogene	Illumina NovaSeq 6000	ERS5080362	EIC	not included	long	not included
J2	Clone, unamplified	gal	Jordan Reservoir	Czech Republic	Egg/hatched	no	Hamburg	Novogene	Novogene	Illumina NovaSeq 6000	ERS4993274	parental galeata	parental galeata	gal	gal
LC3_6	Clone, unamplified	gal	Lake Constance	Germany	Egg/hatched	no	Hamburg	Novogene	Novogene	Illumina NovaSeq 6000	ERS4993282	parental galeata	parental galeata	gal	gal
M5	Clone, unamplified	gal	Müggelsee	Germany	Egg/hatched	no	Hamburg	BGI	BGI	Illumina HiSeq 4000	PRJEB42807	parental galeata	parental galeata	gal	gal
G100	Clone, unamplified	gal	Tjeukemeer	Netherlands	living (water column)	yes	Eawag	NEB	FGCZ	Illumina HiSeq 4000	ERS5080367	parental galeata	parental galeata	gal	gal
ENDI44	Clone, unamplified	gal	Lago d'Endine	Italy	living (water column)	yes	Innsbruck	NEB	Novogene	Illumina NovaSeq 6000	ERS5080368	parental galeata	parental galeata	gal	gal
SIHL4	Clone, unamplified	cuc	Sihlsee	Switzerland	living (water column)	yes	Eawag	NEB	FGCZ	Illumina HiSeq 4000	ERS5080369	parental cucullata	parental cucullata	cuc	cuc
BIEL6	Clone, unamplified	cuc	Bielersee	Switzerland	living (water column)	yes	Eawag	NEB	FGCZ	Illumina NovaSeq 6000	ERS5080370	parental cucullata	parental cucullata	cuc	cuc
TS64	Clone, unamplified	cuc	Thaler See	Germany	living (water column)	yes	Eawag	NEB	FGCZ	Illumina HiSeq 4000	ERS5080371	parental cucullata	parental cucullata	cuc	cuc
NEUE02_08	Clone, unamplified	long	Lac Neuchatel	Switzerland	living (water column)	yes	Eawag	NEB	FGCZ	Illumina HiSeq 4000	ERS5080372	parental long	parental long	long	long
GAR7	Clone, unamplified	long	Lago di Garlate	Italy	living (water column)	yes	Eawag	NEB	FGCZ	Illumina HiSeq 4000	ERS5080373	parental long	parental long	long	long
BODO_18_08	Clone, unamplified	long	Lake Constance	Germany	living (water column)	yes	Innsbruck	NEB	Novogene	Illumina NovaSeq 6000	ERS5080374	parental long	parental long	long	long
KL11	Clone, unamplified	long	Klostersee	Germany	living (water column)	yes	Hamburg	NEB	Novogene	Illumina NovaSeq 6000	ERS5080375	parental long	not included	long	long
bolded location names indicate that more than one species belonging to the DLSC were or are present in this lake.

### Sheet: Table S3
Sample	Location	Number of raw reads	Number of trimmed reads	Number of mapped reads	% mapped reads	Mean read depth
AR_3_06	AR	21288352	19870634	16218682	0.816214	10.7571
AR_3_17	AR	17310780	16083422	15355123	0.954717	10.678
AR_5_18	AR	17520952	16408352	15546068	0.947448	11.0442
AR_5_27	AR	16284616	15218916	13752333	0.903634	9.42055
SE_12_04	SE	42684512	41338814	13098094	0.316847	4.20245
SE_01_03	SE	27737288	22465594	21555004	0.959467	12.7926
SE_01_04	SE	23550114	21910332	21299188	0.972107	13.5133
SE_23_02	SE	19136852	18015214	17534351	0.973308	12.0592
SE_23_03	SE	19537960	18398560	17893952	0.972574	12.5718
SE_23_04	SE	27909232	26384906	24918372	0.944418	17.2584
SE_12_05	SE	20708746	19447996	19180692	0.986255	10.1055
SE_12_10	SE	22383236	21046994	20457588	0.971996	10.682
Dob_01_12	Dob	15720858	13187394	12954419	0.982334	7.57252
Dob_01_19	Dob	18578040	13519581	12831106	0.949076	7.1656
Dob_01_01	Dob	23835814	20372380	20076825	0.985492	3.9798
Dob_01_02	Dob	16079542	14735513	14515439	0.985065	8.94635
Dob_12_05	Dob	26637800	19573870	19304659	0.986246	7.17634
Dob_12_07	Dob	16989602	12226574	10931416	0.89407	5.52968
Dob_89_11	Dob	17954342	13776236	13531141	0.982209	7.5917
Dob_89_01	Dob	14993632	9451949	9081200	0.960775	4.41857
Dob_89_02	Dob	14248786	10049553	9106535	0.906163	4.90703
Dob_90_06	Dob	17001496	8190873	7784928	0.950439	2.61502
Dob_01_04	Dob	15012108	10526529	10331250	0.981449	5.7078
Dob_12_32	Dob	15937648	13931526	8267592	0.593445	4.93829
EIC_19	EIC	13190044	4548433	3808405	0.8373	0.914697
EIC_22	EIC	14555464	7236092	6600284	0.912134	3.11747
EIC_3	EIC	29058912	11454006	5260372	0.45926	0.369959
EIC_4	EIC	13564520	4253787	3771647	0.886656	0.851301
EIC_57	EIC	14239924	6395056	5616724	0.878292	2.25565
EIC_13	EIC	14463272	12365944	12086534	0.977405	6.4554
EIC_14	EIC	16917644	12015092	11760413	0.978803	6.5764
EIC_15	EIC	15531160	13277223	12990753	0.978424	6.55869
EIC_18	EIC	14952714	10033233	9367630	0.93366	4.78247
EIC_16	EIC	15450664	9329878	8887073	0.952539	4.57662
EIC_17	EIC	15392966	12502445	12080674	0.966265	8.37808
EIC_11	EIC	16210646	8768403	8510659	0.970605	3.24775
EIC_12	EIC	19121834	2788735	2594290	0.930275	0.338304
J2	J	30344922	12721986	6745144	0.530196	52.2977
LC3_6	LC	79048948	73020526	65159914	0.892351	47.6958
M5	M	90918942	85065214	61806326	0.726576	48.3477
G100	G	77594732	64988122	54986148	0.846095	12.8356
ENDI44	ENDI	39015978	31495250	29785801	0.945724	16.0728
SIHL4	SIHL	41567550	39657286	37973867	0.957551	7.75361
BIEL6	BIEL	55802822	43669966	40870371	0.935892	7.79598
TS64	TS	44908864	42806350	39963285	0.933583	13.1625
NEUE02_08	NEUE	95251354	77115502	71785929	0.930888	11.1222
GAR7	GAR	64689492	54264594	51069789	0.941125	8.87613
BODO_18_08	BODO	66935478	52166782	48728229	0.934085	21.8069
KL11	KL	64818020	62076398	58616550	0.944265	0.742838

### Sheet: Table S4
Location	Country	Coordinates	Max depth (m)	Trophy level	Stratification
Arendsee	Germany	52° 53′ 21″ N, 11° 28′ 27″ O	48.7	eutrophic	dimictic
Selenter See	Germany	4° 18′ 20″ N, 10° 26′ 43″ O	36.78	mesotrophic	dimictic
Eichbaumsee	Germany	53° 29′ 6″ N, 10° 6′ 11″ O	16	eutrophic	unknown
Dobersdorfer See	Germany	54° 19′ 7″ N, 10° 18′ 22″ O	18.8	eutrophic	polymictic

### Sheet: Table S5
Sample	mt genome length	Assembly program	Mitotype assignment
AR_3_06	15884	GetOrganelle	cuc
AR_3_17	18166	GetOrganelle	gal
AR_5_18	18166	GetOrganelle	gal
AR_5_27	15328	MitoZ	cuc
SE_12_04	15411	MitoZ	gal
SE_01_03	15308	MitoZ	gal
SE_01_04	15977	GetOrganelle	gal
SE_23_02	14915	MitoZ	gal
SE_23_03	15327	MitoZ	cuc
SE_23_04	15327	MitoZ	cuc
SE_12_05	15389	MitoZ	gal
SE_12_10	14929	MitoZ	cuc
Dob_01_12	15711	MITObim	gal
Dob_01_19	14980	MitoZ	gal
Dob_01_01	15980	GetOrganelle	gal
Dob_01_02	15257	MitoZ	gal
Dob_12_05	15351	MitoZ	gal
Dob_12_07	15271	MitoZ	gal
Dob_89_11	15447	MitoZ	gal
Dob_89_01	15271	MitoZ	gal
Dob_89_02	15271	MitoZ	gal
Dob_90_06	15739	MITObim	gal
Dob_01_04	16158	GetOrganelle	gal
Dob_12_32	15768	MITObim	gal
EIC_19	15631	MitoZ	gal
EIC_22	15294	MitoZ	gal
EIC_4	15662	MITObim	gal
EIC_57	16052	MITObim	gal
EIC_14	14899	MitoZ	long
EIC_15	15804	MITObim	gal
EIC_18	15306	MitoZ	gal
EIC_16	14914	MitoZ	gal
EIC_17	15798	GetOrganelle	gal
J2	15306	MitoZ	gal
LC3_6	15975	GetOrganelle	gal
M5	15808	GetOrganelle	gal
G100	15978	GetOrganelle	gal
ENDI44	15258	MitoZ	gal
SIHL4	16432	GetOrganelle	cuc
BIEL6	16251	GetOrganelle	cuc
TS64	14979	MitoZ	cuc
NEUE02_08	16077	GetOrganelle	long
GAR7	16059	GetOrganelle	long
BODO_18_08	14968	MitoZ	long

### Sheet: Table S6
Exported by SequenceMatrix 1.8 at Mon Dec 07 09:41:50 CET 2020
Taxon	Total length	No of charsets	atp6	atp8	cob	cox1	cox2	cox3	nad1	nad2	nad3	nad4	nad4l	nad5	nad6	rrnL	rrnS
D. laevis	13407 bp	15	672	165	1131	1534	679	786	915	1032 (51 indels)	351	1323 (5 indels)	306 (27 indels)	1692 (5 indels)	513 (12 indels)	1542 (248 indels)	766 (14 indels)
AR_3_17	13457 bp	15	672	156 (3 indels)	1131	1536	696	786	915	1032 (51 indels)	339	1344 (3 indels)	306 (6 indels)	1707 (6 indels)	513 (12 indels)	1557 (193 indels)	767 (16 indels)
AR_3_06	13343 bp	15	672	156 (3 indels)	1131	1536	696	786	915	1032 (51 indels)	339	1344 (3 indels)	276 (6 indels)	1707 (6 indels)	513 (12 indels)	1537 (195 indels)	703 (15 indels)
AR_5_18	13457 bp	15	672	156 (3 indels)	1131	1536	696	786	915	1032 (51 indels)	339	1344 (3 indels)	306 (6 indels)	1707 (6 indels)	513 (12 indels)	1557 (193 indels)	767 (16 indels)
AR_5_27	13407 bp	15	672	156 (3 indels)	1131	1536	696	786	915	1032 (51 indels)	339	1344 (3 indels)	276 (6 indels)	1707 (6 indels)	513 (12 indels)	1537 (195 indels)	767 (15 indels)
BIEL6	13407 bp	15	672	156 (3 indels)	1131	1536	696	786	915	1032 (51 indels)	339	1344 (3 indels)	276 (6 indels)	1707 (6 indels)	513 (12 indels)	1537 (195 indels)	767 (15 indels)
BODO_18_08	12225 bp	15	669	165 (3 indels)	1092	1530	669	768	864	834 (24 indels)	294	1137 (3 indels)	225	1305 (6 indels)	423 (9 indels)	1537 (199 indels)	713 (18 indels)
Dob_01_01	13373 bp	15	672	156 (3 indels)	1131	1536	696	786	915	1032 (51 indels)	339	1344 (3 indels)	306 (6 indels)	1707 (6 indels)	513 (12 indels)	1537 (196 indels)	703 (17 indels)
Dob_01_12	13341 bp	15	672	156 (3 indels)	1131	1536	696	786	915	936 (39 indels)	339	1344 (3 indels)	306 (6 indels)	1707 (6 indels)	513 (12 indels)	1537 (196 indels)	767 (17 indels)
Dob_01_19	13437 bp	15	672	156 (3 indels)	1131	1536	696	786	915	1032 (51 indels)	339	1344 (3 indels)	306 (6 indels)	1707 (6 indels)	513 (12 indels)	1537 (196 indels)	767 (17 indels)
Dob_01_02	13437 bp	15	672	156 (3 indels)	1131	1536	696	786	915	1032 (51 indels)	339	1344 (3 indels)	306 (6 indels)	1707 (6 indels)	513 (12 indels)	1537 (196 indels)	767 (17 indels)
Dob_12_05	13437 bp	15	672	156 (3 indels)	1131	1536	696	786	915	1032 (51 indels)	339	1344 (3 indels)	306 (6 indels)	1707 (6 indels)	513 (12 indels)	1537 (196 indels)	767 (17 indels)
Dob_12_07	13437 bp	15	672	156 (3 indels)	1131	1536	696	786	915	1032 (51 indels)	339	1344 (3 indels)	306 (6 indels)	1707 (6 indels)	513 (12 indels)	1537 (196 indels)	767 (17 indels)
Dob_89_01	13437 bp	15	672	156 (3 indels)	1131	1536	696	786	915	1032 (51 indels)	339	1344 (3 indels)	306 (6 indels)	1707 (6 indels)	513 (12 indels)	1537 (196 indels)	767 (17 indels)
Dob_89_11	13437 bp	15	672	156 (3 indels)	1131	1536	696	786	915	1032 (51 indels)	339	1344 (3 indels)	306 (6 indels)	1707 (6 indels)	513 (12 indels)	1537 (196 indels)	767 (17 indels)
Dob_89_02	13437 bp	15	672	156 (3 indels)	1131	1536	696	786	915	1032 (51 indels)	339	1344 (3 indels)	306 (6 indels)	1707 (6 indels)	513 (12 indels)	1537 (196 indels)	767 (17 indels)
Dob_90_06	13296 bp	15	672	156 (3 indels)	1131	1536	696	786	915	891 (12 'N', 39 indels)	339	1344 (3 indels)	306 (6 indels)	1707 (6 indels)	513 (12 indels)	1537 (31 'N', 188 indels)	767 (17 indels)
Dob_01_04	13373 bp	15	672	156 (3 indels)	1131	1536	696	786	915	1032 (51 indels)	339	1344 (3 indels)	306 (6 indels)	1707 (6 indels)	513 (12 indels)	1537 (196 indels)	703 (17 indels)
Dob_12_32	11944 bp	15	669	165 (3 indels)	1092	1530	319	768	852	834 (24 indels)	270	1134 (3 indels)	225	1326 (6 indels)	456 (9 indels)	1537 (61 'N', 196 indels)	767 (17 indels)
EIC_19	13104 bp	15	672	156 (3 indels)	1131	1536	696	786	915 (38 'N')	762 (39 indels)	339	1344 (3 indels)	306 (36 indels)	1707 (6 indels)	513 (7 'N', 12 indels)	1537 (3 'N', 198 indels)	704 (17 indels)
EIC_22	13437 bp	15	672	156 (3 indels)	1131	1536	696	786	915	1032 (51 indels)	339	1344 (3 indels)	306 (6 indels)	1707 (6 indels)	513 (12 indels)	1537 (196 indels)	767 (17 indels)
EIC_4	13080 bp	15	672	156 (3 indels)	1131	1536	696	786	942 (29 'N')	712 (102 indels)	339	1344 (3 indels)	306 (20 'N', 6 indels)	1707 (6 indels)	513 (12 indels)	1537 (60 'N', 196 indels)	703 (5 'N', 17 indels)
EIC_57	13437 bp	15	672	156 (3 indels)	1131	1536	696	786	915	1032 (48 indels)	339	1344 (3 indels)	306 (6 indels)	1707 (6 indels)	513 (12 indels)	1537 (1 'N', 196 indels)	767 (17 indels)
EIC_14	13374 bp	15	672	156 (3 indels)	1131	1536	696	786	921	1032 (51 indels)	354	1344 (3 indels)	276 (6 indels)	1707 (6 indels)	513 (9 indels)	1537 (199 indels)	713 (18 indels)
EIC_15	13457 bp	15	672	156 (3 indels)	1131	1536	696	786	915	1032 (66 indels)	339	1344 (3 indels)	306 (6 indels)	1707 (6 indels)	513 (12 indels)	1557 (197 indels)	767 (33 indels)
EIC_18	13437 bp	15	672	156 (3 indels)	1131	1536	696	786	915	1032 (51 indels)	339	1344 (3 indels)	306 (6 indels)	1707 (6 indels)	513 (12 indels)	1537 (196 indels)	767 (17 indels)
EIC_16	13437 bp	15	672	156 (3 indels)	1131	1536	696	786	915	1032 (51 indels)	339	1344 (3 indels)	306 (6 indels)	1707 (6 indels)	513 (12 indels)	1537 (196 indels)	767 (17 indels)
EIC_17	13373 bp	15	672	156 (3 indels)	1131	1536	696	786	915	1032 (51 indels)	339	1344 (3 indels)	306 (6 indels)	1707 (6 indels)	513 (12 indels)	1537 (196 indels)	703 (17 indels)
ENDI44	13437 bp	15	672	156 (3 indels)	1131	1536	696	786	915	1032 (51 indels)	339	1344 (3 indels)	306 (6 indels)	1707 (6 indels)	513 (12 indels)	1537 (196 indels)	767 (17 indels)
G100	13373 bp	15	672	156 (3 indels)	1131	1536	696	786	915	1032 (51 indels)	339	1344 (3 indels)	306 (6 indels)	1707 (6 indels)	513 (12 indels)	1537 (196 indels)	703 (17 indels)
GAR7	13374 bp	15	672	156 (3 indels)	1131	1536	696	786	921	1032 (51 indels)	354	1344 (3 indels)	276 (6 indels)	1707 (6 indels)	513 (9 indels)	1537 (195 indels)	713 (18 indels)
J2	13437 bp	15	672	156 (3 indels)	1131	1536	696	786	915	1032 (51 indels)	339	1344 (3 indels)	306 (6 indels)	1707 (6 indels)	513 (12 indels)	1537 (196 indels)	767 (17 indels)
LC3_6	13373 bp	15	672	156 (3 indels)	1131	1536	696	786	915	1032 (51 indels)	339	1344 (3 indels)	306 (6 indels)	1707 (6 indels)	513 (12 indels)	1537 (196 indels)	703 (17 indels)
M5	13373 bp	15	672	156 (3 indels)	1131	1536	696	786	915	1032 (51 indels)	339	1344 (3 indels)	306 (6 indels)	1707 (6 indels)	513 (12 indels)	1537 (188 indels)	703 (17 indels)
NEUE02_08	13441 bp	15	672	156 (3 indels)	1131	1536	696	786	921	1032 (51 indels)	354	1344 (3 indels)	276 (6 indels)	1707 (6 indels)	513 (9 indels)	1551 (199 indels)	766 (18 indels)
SE_12_10	13380 bp	15	672	156 (3 indels)	1131	1536	696	786	915	1032 (51 indels)	339	1344 (3 indels)	249	1707 (6 indels)	513 (12 indels)	1537 (195 indels)	767 (15 indels)
SE_12_05	13437 bp	15	672	156 (3 indels)	1131	1536	696	786	915	1032 (51 indels)	339	1344 (3 indels)	306 (6 indels)	1707 (6 indels)	513 (12 indels)	1537 (196 indels)	767 (17 indels)
SE_01_03	13437 bp	15	672	156 (3 indels)	1131	1536	696	786	915	1032 (51 indels)	339	1344 (3 indels)	306 (6 indels)	1707 (6 indels)	513 (12 indels)	1537 (196 indels)	767 (17 indels)
SE_01_04	13373 bp	15	672	156 (3 indels)	1131	1536	696	786	915	1032 (51 indels)	339	1344 (3 indels)	306 (6 indels)	1707 (6 indels)	513 (12 indels)	1537 (196 indels)	703 (17 indels)
SE_12_04	13437 bp	15	672	156 (3 indels)	1131	1536	696	786	915	1032 (51 indels)	339	1344 (3 indels)	306 (6 indels)	1707 (6 indels)	513 (12 indels)	1537 (196 indels)	767 (17 indels)
SE_23_02	13437 bp	15	672	156 (3 indels)	1131	1536	696	786	915	1032 (51 indels)	339	1344 (3 indels)	306 (6 indels)	1707 (6 indels)	513 (12 indels)	1537 (196 indels)	767 (17 indels)
SE_23_03	13380 bp	15	672	156 (3 indels)	1131	1536	696	786	915	1032 (51 indels)	339	1344 (3 indels)	249	1707 (6 indels)	513 (12 indels)	1537 (195 indels)	767 (15 indels)
SE_23_04	13407 bp	15	672	156 (3 indels)	1131	1536	696	786	915	1032 (51 indels)	339	1344 (3 indels)	276 (6 indels)	1707 (6 indels)	513 (12 indels)	1537 (195 indels)	767 (15 indels)
SIHL4	13358 bp	15	672	156 (3 indels)	1131	1536	696	786	915	1032 (51 indels)	339	1344 (3 indels)	276 (6 indels)	1707 (6 indels)	513 (12 indels)	1552 (199 indels)	703 (15 indels)
TS64	13420 bp	15	672	156 (3 indels)	1131	1536	696	786	915	1032 (51 indels)	339	1344 (3 indels)	276 (6 indels)	1707 (6 indels)	513 (12 indels)	1551 (199 indels)	766 (15 indels)

### Sheet: Table S7
Sample	Hybrid Index	Heterozygosity	Maternal species	Admixture assignment
Dob_12_07	0.993338	0	gal	gal
Dob_89_02	0.993523	0.001	gal	gal
EIC_13	0.124716	0.047	gal	long
EIC_14	0.859632	0.013	long	long
EIC_15	0.199085	0.083	gal	long
EIC_17	0.992807	0.005	gal	gal
EIC_12	0.150059	0.019	gal	long
